# Macroscale Adipose Tissue from Cellular Aggregates: A Simplified Method of Mass Producing Cell-Cultured Fat for Food Applications

**DOI:** 10.1101/2022.06.08.495192

**Authors:** John SK Yuen, Michael K Saad, Ning Xiang, Brigid M Barrick, Hailey DiCindio, Chunmei Li, Sabrina W Zhang, Miriam Rittenberg, Emily T Lew, Glenn Leung, Jaymie A Pietropinto, David L Kaplan

## Abstract

We present a method of producing bulk cell-cultured fat tissue for food applications. Mass transport limitations (nutrients, oxygen, waste diffusion) of macroscale 3D tissue culture are circumvented by initially culturing murine or porcine adipocytes in 2D, after which bulk fat is produced by mechanically harvesting and aggregating the lipid-filled adipocytes into 3D fats using alginate or transglutaminase binders. The 3D fats were visually similar to fat tissue harvested from animals, with matching textures based on uniaxial compression tests. The mechanical properties of cultured fat tissues were based on binder choice and concentration, and changes in the fatty acid compositions of cellular triacylglyceride and phospholipids were observed after lipid supplementation (soybean oil) during *in vitro* culture. This approach of aggregating individual adipocytes into a bulk 3D tissue provides a scalable and versatile strategy to produce cultured fat tissue for food-related applications, thereby addressing a key obstacle in cultivated meat production.

**Graphical Abstract:** 
