## Supplemental Table 4 for "Macroscale Adipose Tissue from Cellular Aggregates: A Simplified Method of Mass Producing Cell-Cultured Fat for Food Applications"

### Sheet: Means
	Intra-0	Intra-500	Intra-1000	P7 Mouse	P67 Mouse
16:1	0.327509	0.286682	0.198315	0.17439	0.158183
16:0	0.171127	0.196437	0.219064	0.241065	0.162992
18:1	0.0613837	0.136987	0.24548	0.202387	0.29174
18:2	0.0249578	0.0533949	0.0744905	0.0761922	0.169911
14:0	0.0684447	0.056399	0.028236	0.05658	0.00534245
6:0	0.0688404	0.0443699	0.022145	0.0175467	0.00195842
12:0	0.0371754	0.0103565	0.0108351	0.0675733	0.00781955
18:0	0.00525902	0.0119779	0.0390038	0.0142883	0.0477991
15:0	0.0343692	0.0408308	0.0226742	0.0052524	0.00914933
14:1	0.0558541	0.021534	0.0078806	0.0150374	0.0119103
10:0	0.0381423	0.00727389	0.00388995	0.0458726	0.00358231
4:0	0.0321559	0.0248875	0.01417	0.0121724	0.013934
18:3	0.00213538	0.00997144	0.0292325	0.00500376	0.0298374
17:1	0.0249546	0.0206922	0.0102782	0.006032	0.0109483
10:1	0.00836901	0.0107693	0.00516247	0.00862662	0.00412566
17:0	0.00801027	0.00715165	0.0106665	0.004912	0.00393671
8:0	0.00350764	0.0107387	0.00489874	0.00798234	0.00117982
9:0	0.00820623	0.00918058	0.00847968	0.000907795	0.000495893
24:1	0.000298032	0.00055055	0.000742637	0.00200632	0.0181366
12:1	0.00381081	0.00187587	0.00355045	0.0109832	0.000715253
11:0	0.00319038	0.00891737	0.00189587	0.00136986	0.000646651
19:0	0.00146486	0.0027416	0.00228981	0.00225778	0.00542671
13:0	0.000217273	0.00412341	0.00192329	0.00129031	0.00540273
24:0	0.000105841	0.00045933	0.00140125	0.000838973	0.00920628
20:1	0.000778835	0.00280218	0.0012329	0.00311556	0.00388565
9:2	3.4185e-05	0.00336814	0.00688486	8.01427e-05	0
11:1	0.00236248	0.00431987	0.00137855	0.00113833	0.000792491
22:0	0.000792634	0.00305155	0.00314305	0.00212945	0.000706227
20:4	0.00028482	0.000346093	0.00190452	0.0046071	0.00193686
22:1	0.00231093	6.56915e-05	0.00151539	0.00105952	0.00347716
22:6	3.42464e-05	0.000676559	0.000529503	0.000520093	0.00303973
19:1	0.000291625	0.00129806	0.00123744	0.000216927	0.00151603
20:3	1.00107e-05	6.91167e-05	0.000136428	0.0013673	0.00286804
12:2	0.000595227	0.000534867	0.00319222	2.4337e-05	9.19397e-05
20:2	2.47726e-05	0.00035351	0.00101051	0.0011889	0.00140189
20:0	0.000799325	0.000260031	0.00128271	0.000377215	0.000711701
10:2	3.80673e-05	0.000486832	0.000407565	0.000347659	0.000491733
18:4	5.20823e-05	5.17861e-05	0.000161802	1.36727e-05	0.00133446
24:2	0.000177069	0.0001095	0.000622633	0.000666712	8.71155e-06
21:0	0.000205312	0.000368401	0.000850846	0.000125024	0
25:1	0.000595227	9.19588e-06	4.59584e-05	2.4786e-05	0.000870706
26:1	0.000402108	1.52717e-05	0.000219458	0.00065468	0.000183174
26:0	8.37604e-06	3.33168e-05	0.000220508	0.000632312	0.000520564
23:0	4.29693e-05	0.000177964	0.000887725	0.000103841	0
20:5	3.63138e-07	0.000241761	0.000723825	0.000186766	3.19948e-06
25:0	6.78629e-05	3.43433e-05	0.000375133	0.000207764	0.000401297
14:4	2.79126e-05	0.000153406	0.000877854	5.74943e-07	0
22:4	1.31156e-05	0.000113736	0.000424688	0.000190723	0.000269577
23:1	0	0.000164445	0.000626959	7.36575e-07	0.000208493
21:1	2.49054e-05	6.40598e-05	0.000539086	2.6201e-05	0.000312159
30:0	1.06238e-05	0.0006503	0.000257146	0	1.97388e-06
22:2	4.10259e-05	0.000448627	0.00033665	3.79196e-05	4.93089e-07
22:5	0	0.000153844	0.000363625	7.98358e-05	0.000148077
10:4	3.37966e-05	0.000190849	0.000426914	6.45195e-05	2.64618e-07
30:1	1.7982e-05	0.000362824	0.000257732	2.95618e-06	1.16601e-05
15:1	0.000287014	0.000172864	7.82818e-05	6.61713e-05	0
14:2	2.62415e-07	0.000181528	6.67476e-05	6.64017e-07	0.000115294
10:3	3.37966e-05	6.69618e-05	0.000157427	6.45195e-05	2.64618e-07
12:4	0	4.53371e-05	0.000218671	0	0
29:0	0	9.6826e-05	1.2089e-05	0	0.000136267
7:0	6.57442e-07	7.30191e-05	0.000126191	1.13234e-06	0
12:3	0	2.61059e-05	0.000167442	3.21278e-06	0
8:1	7.16666e-06	9.75258e-06	0.000118703	1.41936e-05	0
5:0	7.47511e-05	1.006e-05	1.70721e-05	2.3943e-05	0
22:3	0	7.89854e-06	5.66328e-05	1.46821e-05	0
11:2	4.18341e-06	0	0	2.13838e-05	5.22395e-05
6:1	6.15951e-06	3.18893e-06	6.15495e-05	2.0407e-06	0
11:3	4.18391e-07	1.06005e-05	5.9198e-05	4.40722e-07	0
13:2	1.72964e-05	8.90933e-06	1.22908e-05	1.8778e-05	0
28:1	0	0	0	0	5.00391e-05
27:0	0	0	0	0	4.43725e-05
18:5	0	8.63725e-07	3.69564e-05	0	0
27:1	0	5.70318e-07	2.24993e-05	0	0
14:3	1.34931e-06	0	0	0	1.84268e-05
16:2	0	6.85208e-06	8.75066e-06	0	0
20:6	0	0	0	8.87502e-06	0
29:1	0	0	0	0	8.61892e-06
11:4	0	0	0	0	0
16:4	0	0	0	0	0
28:0	0	0	0	0	0

### Sheet: STDEV
	Intra-0	Intra-500	Intra-1000	P7 Mouse	P67 Mouse
16:1	0.0127402	0.0218206	0.00545654	0.0124457	0.00539747
16:0	0.0316932	0.00403344	0.00510437	0.0291934	0.0104837
18:1	0.0157557	0.0095491	0.0106156	0.0264873	0.0055654
18:2	0.000785174	0.00399244	0.0165018	0.00575889	0.0125135
14:0	0.00585553	0.00582145	0.0102099	0.00317239	0.00122344
6:0	0.0147081	0.00244683	0.00926886	0.00575326	0.000185008
12:0	0.00318359	0.000256667	0.00272924	0.0159599	0.00236687
18:0	0.000685714	0.00300421	0.0018475	0.000407726	0.00300905
15:0	0.00454532	0.00275303	0.0142713	0.00105818	0.000777696
14:1	0.0103021	0.000962226	0.00175279	0.00685089	0.000594951
10:0	0.00792075	0.00168202	0.000695726	0.0287293	0.000999366
4:0	0.0060358	0.00201775	0.00647538	0.00725286	0.00221529
18:3	0.000162918	0.00101717	0.00612132	0.00047815	0.00189803
17:1	0.00123059	0.00103246	0.00447794	0.00220878	0.00175786
10:1	0.00113801	0.000326169	0.00181269	0.00996609	0.000965866
17:0	0.00278897	0.00331011	0.00333171	0.00197524	0.000459141
8:0	0.000350716	0.00159437	0.00142321	0.00545713	0.000568585
9:0	0.00186098	0.000753003	0.00137693	0.000190173	1.89015e-05
24:1	0.000260777	0.000290494	0.000130648	0.00144639	0.00253049
12:1	0.000228668	0.000142593	0.00149446	0.00870216	0.000127561
11:0	0.000475214	0.0014512	0.00180371	0.000469721	4.20653e-05
19:0	0.000392817	0.000739489	0.00111631	0.00207523	0.00119601
13:0	5.08464e-05	0.000380108	0.000232096	0.00063469	0.000632976
24:0	7.94814e-05	0.000263846	0.00115573	0.000287853	0.00226487
20:1	0.00043495	0.000185409	0.000590353	0.00250404	0.000475012
9:2	7.82499e-06	0.000298028	0.00227792	3.30635e-05	0
11:1	0.000483232	0.000239086	0.000116504	0.000460914	0.000118869
22:0	0.000183916	0.000164964	0.00198439	0.00244416	0.000210484
20:4	0.000168487	3.71256e-05	0.000997852	0.00312286	0.000622586
22:1	0.00286105	2.97632e-05	0.000209908	0.000229759	0.00211706
22:6	9.39712e-06	6.9941e-05	0.000257442	6.01104e-05	0.000533921
19:1	7.6833e-05	0.000497725	0.000519195	0.000101315	0.000342004
20:3	1.69479e-06	1.28092e-05	0.000178336	0.000456209	1.28564e-05
12:2	0.000571273	0.000134926	0.00126663	3.03825e-05	6.10035e-05
20:2	2.20089e-05	0.000116479	0.00040588	0.000363135	0.000518104
20:0	0.000402199	0.000236036	0.000216097	0.000278058	0.000245015
10:2	1.37524e-05	2.29412e-05	0.00021445	0.000273497	0.000222659
18:4	2.97008e-05	1.86906e-05	9.09179e-05	9.24615e-06	0.000524221
24:2	5.50104e-05	5.43561e-05	0.000493546	0.000591272	3.9473e-06
21:0	0.000117405	0.000249057	0.000328614	2.3606e-05	0
25:1	0.000571273	1.31542e-06	4.05104e-05	2.99525e-05	0.000621252
26:1	0.000186665	1.15095e-05	0.000171904	0.000139204	5.06239e-05
26:0	6.72749e-06	2.05102e-05	0.000174261	0.000592919	8.79824e-05
23:0	5.28874e-05	4.76906e-05	0.000581961	3.52577e-05	0
20:5	6.28973e-07	7.35001e-05	0.000248139	0.000156345	2.78056e-06
25:0	5.71209e-05	7.27339e-06	0.000237312	0.000149853	0.000275219
14:4	1.13181e-06	4.48119e-05	0.000186201	9.95831e-07	0
22:4	1.14467e-05	5.28118e-06	0.000190203	6.73725e-05	7.94474e-05
23:1	0	1.03212e-05	0.000303417	1.27579e-06	0.000163003
21:1	1.84464e-05	1.29834e-05	0.000201578	6.14931e-06	7.97795e-05
30:0	4.28349e-06	7.99406e-05	0.000287813	0	3.22848e-07
22:2	5.23026e-06	0.000606263	0.000242273	9.83218e-06	9.60342e-08
22:5	0	2.79408e-05	9.69501e-05	8.61924e-05	6.38683e-05
10:4	6.03884e-06	3.61828e-06	0.000122637	2.41493e-05	4.5321e-07
30:1	3.37292e-06	3.70407e-05	0.000214834	2.61435e-06	5.51289e-06
15:1	0.000170448	4.36331e-05	1.40718e-05	5.63914e-05	0
14:2	4.54517e-07	4.6301e-05	1.205e-05	5.75066e-07	1.96279e-05
10:3	6.03884e-06	2.03167e-06	4.99594e-05	2.41493e-05	4.5321e-07
12:4	0	2.09411e-05	8.33778e-05	0	0
29:0	0	6.96461e-06	3.8745e-06	0	4.69007e-05
7:0	1.13872e-06	3.02564e-05	7.37078e-05	1.96127e-06	0
12:3	0	1.48325e-05	3.54907e-05	5.5647e-06	0
8:1	2.09925e-06	6.31089e-06	6.95531e-05	5.89159e-06	0
5:0	1.58602e-05	4.09342e-06	2.01504e-05	7.38469e-07	0
22:3	0	1.70607e-06	5.02568e-06	2.18291e-05	0
11:2	1.91615e-06	0	0	1.50569e-05	3.66249e-05
6:1	1.09464e-06	1.80949e-06	3.30718e-05	2.97085e-06	0
11:3	7.24588e-07	6.24302e-06	4.52748e-05	7.63352e-07	0
13:2	2.32584e-06	1.34583e-06	3.5038e-06	1.33209e-05	0
28:1	0	0	0	0	2.99072e-05
27:0	0	0	0	0	7.2467e-05
18:5	0	1.49601e-06	7.86294e-06	0	0
27:1	0	6.70943e-07	7.88407e-06	0	0
14:3	1.75586e-06	0	0	0	1.55224e-05
16:2	0	3.00883e-06	4.87725e-06	0	0
20:6	0	0	0	1.99088e-06	0
29:1	0	0	0	0	2.83738e-06
11:4	0	0	0	0	0
16:4	0	0	0	0	0
28:0	0	0	0	0	0
