## Supplemental Table 5 for "Macroscale Adipose Tissue from Cellular Aggregates: A Simplified Method of Mass Producing Cell-Cultured Fat for Food Applications"

### Sheet: Means
	Intra-0	Intra-500	Intra-1000	P7 Mouse	P67 Mouse
16:0	0.278837	0.297869	0.296023	0.287408	0.137249
18:1	0.179073	0.219493	0.221533	0.132073	0.280053
16:1	0.28914	0.20606	0.241735	0.0142634	0.0995211
18:0	0.0479261	0.0872904	0.0610442	0.169645	0.14117
20:4	0.0520059	0.0447486	0.0445011	0.229794	0.0974411
18:2	0.0241673	0.0139687	0.0158563	0.0449561	0.0571125
22:6	0.022797	0.0159327	0.0173865	0.0335183	0.0279407
17:1	0.055952	0.00355831	0.0072522	0.000614213	0.0309902
15:0	0.0174272	0.0184119	0.0141449	0.0287278	0.0090607
13:0	0.00455394	0.0153573	0.0204714	0.0122533	0.0167167
20:3	0.00308031	0.0254009	0.0157682	0.0145478	0.00921626
22:5	0.00332229	0.0188682	0.0116293	0.0142702	0.0130786
17:0	0.00196762	0.00362824	0.0063085	0.000500662	0.0316434
22:4	0.00294003	0.00411081	0.00270472	0.00920992	0.00978217
14:0	0.0087555	0.00312189	0.00506472	0.00108195	0.000590977
14:1	0.00308234	0.00619851	0.00770597	8.0668e-05	0.000114473
20:5	0.00236338	0.00338601	0.00339191	0.00112066	0.00617533
22:0	1.43243e-05	0.000332358	0.000175055	4.29001e-05	0.00899142
18:3	0.000811859	0.00077421	0.00131199	0.00495135	0.00148532
24:0	0.00011519	0.00109367	0.000558618	9.88678e-05	0.00611098
20:0	0.000189735	0.00135547	0.000571267	5.57096e-06	0.00543628
22:2	1.30818e-05	0.000102249	1.88069e-05	1.29546e-06	0.00539795
20:1	6.96906e-06	0.00338177	0.00089939	8.30574e-06	0.000237714
22:3	0.000101289	0.00167404	0.000817941	0.000178407	0.000399746
22:1	9.75992e-05	0.000611626	0.000163756	5.92701e-06	0.00120692
12:1	0.000975444	0.000202217	0.000626153	9.11304e-05	0
8:0	0.00011519	0.00109869	0.000542092	9.88678e-05	0
24:1	7.55166e-06	0.000831228	0.000372894	2.76131e-06	0.000620892
20:2	9.7523e-07	0.00047674	0.000380743	0	0.000496238
18:4	0.00012723	0.000211231	0.000203272	0.000427467	0.000285838
19:1	0	0	0	0	0.000829469
27:0	0	0.000124752	0.000506302	0	0
19:0	3.24551e-05	0.00011894	0.000147836	2.15625e-05	0.000249009
26:1	0	0.000157789	5.11532e-05	0	0
33:1	0	0	0	0	0.000191131
25:0	0	0	0	0	0.000150392
14:3	0	2.93734e-05	0.00010889	0	0
28:0	0	1.85437e-05	2.31132e-05	0	3.55671e-05
12:0	0	0	0	0	1.14462e-05
23:0	0	0	0	0	5.02566e-06
9:0	0	0	0	0	2.97717e-06
11:0	0	0	0	0	2.20003e-06
10:0	0	0	0	0	0
11:2	0	0	0	0	0
11:3	0	0	0	0	0
11:4	0	0	0	0	0
12:4	0	0	0	0	0
14:2	0	0	0	0	0
14:4	0	0	0	0	0
15:1	0	0	0	0	0
21:1	0	0	0	0	0
29:1	0	0	0	0	0
30:1	0	0	0	0	0
31:1	0	0	0	0	0
33:0	0	0	0	0	0
34:1	0	0	0	0	0
35:2	0	0	0	0	0
38:2	0	0	0	0	0
40:1	0	0	0	0	0
42:3	0	0	0	0	0
6:0	0	0	0	0	0

### Sheet: Stdev
	Intra-0	Intra-500	Intra-1000	P7 Mouse	P67 Mouse
16:0	0.00837016	0.0181692	0.00301675	0.0304493	0.0143499
18:1	0.00700689	0.0105389	0.00084219	0.0154521	0.0378899
16:1	0.00761873	0.00699422	0.00594979	0.00429508	0.00530908
18:0	0.00332303	0.00300187	0.002624	0.028851	0.0253307
20:4	0.00417071	0.00380218	0.00223662	0.029187	0.013579
18:2	0.00111331	0.00144006	0.000359228	0.0150824	0.00766058
22:6	0.000640102	0.00049011	0.00123951	0.00609322	0.00503075
17:1	0.00541576	0.00170054	0.000341223	0.00038511	0.00214746
15:0	0.00240548	0.00470087	0.000880846	0.0163598	0.000719775
13:0	0.000538142	0.00217181	0.000718391	0.00444811	0.00719378
20:3	0.000205495	0.00432941	0.00110688	0.00872031	0.000405194
22:5	0.000906369	0.00206872	0.000253739	0.00266529	0.00127236
17:0	0.00022734	0.00109532	0.000114237	3.00353e-05	0.000594316
22:4	0.000923262	0.00146766	0.000178569	0.00278289	0.00615078
14:0	0.00133286	0.0012004	0.000110139	0.000231264	0.000101529
14:1	0.000435766	0.0041432	0.0001833	6.86122e-05	3.75472e-05
20:5	3.19946e-05	0.0010613	0.000192872	0.000177125	0.000582219
22:0	7.18038e-06	6.31711e-05	1.28002e-05	1.23486e-05	0.000822553
18:3	0.000113679	0.000307264	0.00021365	0.00128213	0.000326369
24:0	1.95977e-05	8.07305e-05	3.97531e-05	2.00527e-05	0.00240062
20:0	1.83281e-05	0.000252391	0.000174766	4.98425e-06	0.00138954
22:2	5.66322e-06	5.95006e-05	1.24671e-05	1.17858e-06	0.00444177
20:1	1.99429e-06	0.000758637	0.000546135	4.10796e-06	0.000182545
22:3	1.60591e-05	0.000730447	4.67089e-05	2.66646e-05	0.000264343
22:1	1.2151e-05	0.000101457	2.71621e-05	6.71187e-06	0.000536328
12:1	7.98109e-05	4.5784e-05	5.2487e-05	5.03828e-05	0
8:0	1.95977e-05	8.51991e-05	3.43664e-05	2.00527e-05	0
24:1	9.38909e-07	0.000107434	3.15915e-05	4.78273e-06	0.000293302
20:2	1.68915e-06	0.000188045	3.57719e-05	0	0.000225701
18:4	2.08438e-05	8.62741e-05	6.79109e-05	0.000587525	0.000102834
19:1	0	0	0	0	6.14838e-05
27:0	0	1.26953e-05	0.000238506	0	0
19:0	6.25932e-06	2.76765e-05	1.25758e-05	9.90366e-06	0.000167998
26:1	0	2.58441e-05	1.30642e-05	0	0
33:1	0	0	0	0	5.7664e-05
25:0	0	0	0	0	9.08884e-05
14:3	0	2.07855e-05	1.46328e-05	0	0
28:0	0	3.77269e-06	3.89456e-06	0	2.75518e-05
12:0	0	0	0	0	1.44289e-05
23:0	0	0	0	0	8.1478e-06
9:0	0	0	0	0	2.57907e-06
11:0	0	0	0	0	3.81057e-06
10:0	0	0	0	0	0
11:2	0	0	0	0	0
11:3	0	0	0	0	0
11:4	0	0	0	0	0
12:4	0	0	0	0	0
14:2	0	0	0	0	0
14:4	0	0	0	0	0
15:1	0	0	0	0	0
21:1	0	0	0	0	0
29:1	0	0	0	0	0
30:1	0	0	0	0	0
31:1	0	0	0	0	0
33:0	0	0	0	0	0
34:1	0	0	0	0	0
35:2	0	0	0	0	0
38:2	0	0	0	0	0
40:1	0	0	0	0	0
42:3	0	0	0	0	0
6:0	0	0	0	0	0
