## Supplemental Table 6 for "Macroscale Adipose Tissue from Cellular Aggregates: A Simplified Method of Mass Producing Cell-Cultured Fat for Food Applications"

### Sheet: Means
	Native Pig	0 µg/ml Intralipid	500 µg/ml Intralipid
18:1	0.386298	0.431358	0.364463
16:0	0.177493	0.175032	0.206077
18:0	0.0966393	0.138574	0.134556
16:1	0.100809	0.0814345	0.0668482
18:2	0.106095	0.0402508	0.0849635
20:1	0.0172228	0.0493912	0.0305743
18:3	0.0332158	0.00579427	0.0211752
14:0	0.011795	0.0183957	0.0219228
20:0	0.00474652	0.00972082	0.0113057
17:1	0.00616979	0.00466017	0.00492878
18:4	0.0125997	0.000749821	0.0015668
17:0	0.00533806	0.00383984	0.00546828
24:0	0.00315464	0.00595758	0.00481767
10:0	0.00745736	0.00353494	0.00165701
20:3	0.00385007	0.00406969	0.00266308
20:4	0.00133383	0.00155618	0.00562732
19:0	0.00274164	0.00254782	0.00245734
9:2	0.00106604	0.000491485	0.00506119
19:1	0.00215843	0.00181964	0.00234004
22:0	0.000517046	0.00284975	0.00197882
23:0	0.00221772	0.0017762	0.00132036
9:0	0.00138123	0.0014089	0.00238097
21:0	0.00117489	0.00123575	0.00216346
15:0	0.00145439	0.000598733	0.00204231
10:1	0.00303884	0.000519504	0.000297871
20:5	0.000964639	0.00105061	0.001193
6:0	0.00139874	0.00105645	0.000473662
22:4	0.00106676	0.00127375	0.000555468
12:0	0.00176228	0.000125743	0.000878466
10:4	0.000406557	0.00164753	0.000617181
22:5	0.000724649	0.00121184	0.000337398
24:1	0.000104166	0.000763709	0.00103821
8:0	0.000942261	0.000496128	0.000390398
10:3	0.000453328	0.000931552	0.000286791
22:6	0.00013914	0.000837291	0.000506787
20:2	0.000248353	0.000152888	0.000888625
21:1	0.000396927	0.000497736	0.000278528
26:1	1.15476e-05	0.000543375	0.000467751
12:1	0.000244655	6.4119e-05	0.000491726
23:1	0.000139154	0.000489497	0.000154435
4:0	0.000250122	0.000190264	0.000204263
11:0	0.000166256	0.000207644	0.000221489
12:4	7.40525e-05	3.3237e-07	0.000424535
25:1	7.40525e-05	3.3237e-07	0.000424535
13:0	0.000112293	5.55811e-05	0.000298849
27:1	0.000140024	0.000260792	8.27422e-06
25:0	8.08594e-05	0.00011922	0.000179329
26:0	3.57575e-06	0.000136654	0.000200647
5:0	1.50454e-05	9.36519e-05	0.000101612
22:1	4.48404e-05	0.000112393	2.6448e-05
11:3	2.93777e-05	2.26797e-05	0.000101328
12:2	0	7.24882e-06	0.000119784
11:2	0	7.91726e-06	8.80322e-05
11:1	1.90412e-05	8.55517e-07	7.09625e-05
14:1	1.83148e-05	3.39657e-05	3.14688e-05
30:0	0	0	7.88433e-05
22:3	8.59012e-07	2.86998e-05	2.34086e-05
7:0	3.67692e-07	0	4.03955e-05
6:1	0	0	3.59678e-05
10:2	0	6.68439e-07	2.97585e-05
12:3	0	2.51603e-06	2.13266e-05
28:0	0	8.69661e-06	1.48422e-05
22:2	0	0	1.76675e-05
8:1	3.71907e-11	0	1.47707e-05
14:2	8.27911e-07	1.06696e-06	4.42887e-07
11:4	0	0	1.80904e-06
24:2	0	0	1.80904e-06
16:2	0	0	4.10944e-07
14:4	0	0	3.50349e-07
30:1	0	0	0

### Sheet: STDEV
	Native Pig	0 µg/ml Intralipid	500 µg/ml Intralipid
18:1	0.00753647	0.00682883	0.00441853
16:0	0.00925404	0.00500777	0.00670116
18:0	0.0147334	0.00204726	0.00483298
16:1	0.00530415	0.0020884	0.00207484
18:2	0.010307	0.00292215	0.0108429
20:1	0.000506728	0.000382762	0.000393309
18:3	0.00142935	0.00160114	0.00262246
14:0	0.000363231	0.00120959	0.00257949
20:0	0.000694546	0.0011954	0.000198703
17:1	0.000507893	0.00034762	0.000422515
18:4	0.000737157	0.000101654	0.000273059
17:0	0.0007651	5.37379e-05	5.97046e-05
24:0	0.00162915	0.000800372	0.000473443
10:0	0.000249923	0.000644127	0.000139662
20:3	0.00030007	0.000313063	8.93849e-05
20:4	0.000634475	0.0011624	0.000247228
19:0	0.000262543	0.000397244	0.000374646
9:2	0.000914971	3.84827e-05	0.00228695
19:1	0.000406797	0.000129926	0.000143167
22:0	0.000121455	0.000166811	0.000153824
23:0	0.00143653	0.000264099	5.02447e-05
9:0	0.0002099	0.000132931	0.000252185
21:0	0.00101593	0.000690743	0.000272078
15:0	6.18008e-05	2.10515e-05	0.0003196
10:1	0.000139736	0.00012313	5.53086e-05
20:5	0.000121279	3.03099e-05	0.000141
6:0	0.000175126	7.0757e-05	0.000138579
22:4	0.000130533	2.87184e-05	4.78848e-05
12:0	0.000126201	2.27446e-05	0.000283044
10:4	0.000271077	0.00010998	0.000207033
22:5	8.90538e-05	0.000196317	2.74559e-05
24:1	1.21709e-05	4.72698e-05	0.000129777
8:0	3.80553e-05	7.70602e-05	5.45457e-05
10:3	0.000336768	0.000162998	0.000183283
22:6	3.82194e-05	4.27539e-05	3.59515e-05
20:2	0.000128728	1.16159e-05	0.000511252
21:1	0.000559164	0.000370144	3.40063e-05
26:1	2.69845e-06	6.23805e-05	8.45264e-05
12:1	2.40094e-05	1.01238e-05	0.000167866
23:1	1.5009e-05	3.78276e-05	6.81733e-06
4:0	7.82223e-05	3.05728e-05	1.48761e-05
11:0	5.40669e-06	2.167e-05	7.1189e-06
12:4	1.91196e-05	5.75681e-07	7.55846e-05
25:1	1.91196e-05	5.75681e-07	7.55846e-05
13:0	2.17539e-05	3.84159e-06	6.59126e-05
27:1	7.4576e-06	6.05433e-06	3.44701e-06
25:0	4.41424e-05	7.85194e-05	3.22394e-05
26:0	1.36816e-06	7.69433e-06	4.12335e-05
5:0	2.19262e-05	1.26267e-05	1.08675e-05
22:1	5.61025e-05	8.81336e-05	7.47873e-06
11:3	1.41233e-05	1.2128e-05	1.11113e-05
12:2	0	5.93102e-06	5.12936e-05
11:2	0	7.0565e-06	4.49982e-05
11:1	6.30599e-06	7.42315e-07	1.41618e-05
14:1	3.83763e-06	3.98506e-06	2.56058e-05
30:0	0	0	1.37567e-05
22:3	1.48785e-06	1.67497e-06	1.33405e-06
7:0	6.3686e-07	0	1.97379e-05
6:1	0	0	5.70285e-06
10:2	0	1.15777e-06	1.11458e-05
12:3	0	3.3766e-06	6.10755e-06
28:0	0	5.77819e-06	1.12419e-05
22:2	0	0	6.76678e-06
8:1	6.44161e-11	0	3.04865e-06
14:2	3.26363e-07	4.32813e-07	3.8862e-07
11:4	0	0	5.91905e-07
24:2	0	0	5.91905e-07
16:2	0	0	3.922e-07
14:4	0	0	6.06821e-07
30:1	0	0	0
