## Supplemental Table 7 for "Macroscale Adipose Tissue from Cellular Aggregates: A Simplified Method of Mass Producing Cell-Cultured Fat for Food Applications"

### Sheet: Means
	Native Pig	0 µg/ml Intralipid	500 µg/ml Intralipid
18:0	0.204445	0.257289	0.245929
18:1	0.157432	0.236971	0.216512
20:4	0.212061	0.0968887	0.0728358
18:2	0.11463	0.0636788	0.12238
15:0	0.0684455	0.0718874	0.0928044
16:0	0.0972317	0.0522281	0.0541443
22:4	0.0432916	0.0369146	0.0215643
18:3	0.0270052	0.0190593	0.037457
20:1	0.0124392	0.0399203	0.0292822
20:3	0.0121253	0.0235674	0.0405835
22:6	0.00173694	0.0192384	0.0151734
22:5	0.00720308	0.0163413	0.0064966
13:0	0.0108685	0.00786933	0.0104187
20:5	0.0124942	0.00661705	0.00247279
16:1	0.00383096	0.0097185	0.00786966
20:2	0.00096135	0.00769954	0.00615403
14:1	0.00742884	0.00259378	0.00306207
17:1	0.00234994	0.0062855	0.00262164
22:3	9.8517e-05	0.00614692	0.00203846
22:2	8.55211e-05	0.00474352	0.000347567
19:1	8.18518e-05	0.00202844	0.00274898
22:0	0.000617422	0.00286806	0.00119261
11:0	4.86295e-05	0.00109201	0.0027129
24:3	0.0016533	0.000480489	0.000494197
20:0	2.3764e-05	0.00199183	0.000611932
22:1	0.000189226	0.00232959	7.30966e-05
17:0	0.000477349	0.000694049	0.00100232
24:2	0.000120169	0.00116783	8.55227e-05
24:0	9.14499e-05	0.000461942	0.000359609
21:1	0	0.000426535	3.73997e-05
24:1	0	0.000405546	2.851e-05
19:0	0.000113652	0.000174283	0.000126907
14:0	1.15326e-05	1.63431e-05	0.000239424
14:2	0.000203869	3.0956e-05	2.49179e-05
6:0	0.000203869	3.0956e-05	2.49179e-05
28:0	0	0.000136296	5.27651e-05
12:0	0	6.60916e-06	3.61929e-05
12:1	0	0	0

### Sheet: STDEV
	Native Pig	0 µg/ml Intralipid	500 µg/ml Intralipid
18:0	0.0114445	0.00491767	0.00804701
18:1	0.00233162	0.00423014	0.00520033
20:4	0.00497401	0.0017336	0.00455565
18:2	0.00503408	0.00204936	0.00403503
15:0	0.00461943	0.00359933	0.00320314
16:0	0.00306673	0.00182003	0.00112823
22:4	0.00099421	0.00382782	0.00100739
18:3	0.00315664	0.000949718	0.00200155
20:1	0.00120615	0.000608177	0.00130064
20:3	0.000945533	0.000195271	0.00448788
22:6	0.000245411	0.00134534	0.00094998
22:5	0.000736765	0.000493913	0.00014607
13:0	0.0012864	0.000390758	0.000943758
20:5	0.00110608	0.000291654	0.000110486
16:1	0.000854946	0.00087984	0.000444134
20:2	0.000556713	0.000212368	0.000338731
14:1	0.000956488	6.22563e-05	2.15965e-05
17:1	0.000395974	0.000190286	4.29164e-05
22:3	7.95159e-05	0.000366842	0.000174226
22:2	2.59312e-05	0.000489668	4.19664e-05
19:1	7.4558e-05	0.000152669	0.000236789
22:0	0.000256102	0.000195475	7.07587e-05
11:0	8.42287e-05	0.000106681	0.000247259
24:3	0.000184061	1.63559e-05	7.97708e-05
20:0	4.11604e-05	0.000142734	0.000143106
22:1	0.000247407	0.000302305	1.23929e-05
17:0	9.95016e-05	2.46949e-05	5.4198e-05
24:2	6.60772e-05	4.55883e-05	4.12954e-05
24:0	9.7041e-05	3.30581e-05	4.21515e-05
21:1	0	9.35232e-05	6.8678e-07
24:1	0	3.60678e-05	5.20469e-06
19:0	3.73692e-05	1.19858e-05	1.43013e-05
14:0	1.99751e-05	6.13695e-06	4.21463e-05
14:2	0.00026112	2.59494e-05	1.01291e-05
6:0	0.00026112	2.59494e-05	1.01291e-05
28:0	0	3.22238e-05	2.54768e-05
12:0	0	1.14474e-05	1.74183e-05
12:1	0	0	0
